# Leveraging co-evolutionary insights and AI-based structural modeling to unravel receptor-peptide ligand-binding mechanisms

**DOI:** 10.1101/2024.01.18.575556

**Authors:** Simon Snoeck, Hyun Kyung Lee, Marc W. Schmid, Kyle W. Bender, Matthias J. Neeracher, Alvaro D. Fernández-Fernández, Julia Santiago, Cyril Zipfel

## Abstract

Secreted signaling peptides are central regulators of growth, development, and stress responses, but specific steps in the evolution of these peptides and their receptors are not well understood. In addition, the molecular mechanisms of peptide-receptor binding are only known for a few examples, primarily owing to the limited availability of structural capabilities to few laboratories worldwide. Plants have evolved a multitude of secreted signaling peptides and corresponding transmembrane receptors. Stress-responsive SERINE RICH ENDOGENOUS PEPTIDES (SCOOPs) were recently identified. Bioactive SCOOPs are proteolytically processed by subtilases and are perceived by the leucine-rich repeat receptor kinase MALE DISCOVERER 1-INTERACTING RECEPTOR-LIKE KINASE 2 (MIK2) in the model plant *Arabidopsis thaliana*. How SCOOPs and MIK2 have (co-)evolved, and how SCOOPs bind to MIK2 are however still unknown. Using *in silico* analysis of 350 plant genomes and subsequent functional testing, we revealed the conservation of MIK2 as SCOOP receptor within the plant order Brassicales. We then leveraged AlphaFold-Multimer and comparative genomics to identify two conserved putative SCOOP-MIK2 binding pockets across Brassicales MIK2 homologues predicted to interact with the ‘SxS’ motif of otherwise sequence-divergent SCOOPs. Notably, mutagenesis of both predicted binding pockets compromised SCOOP binding to MIK2, SCOOP-induced complex formation between MIK2 and its co-receptor BRASSINOSTEROID INSENSITIVE 1-ASSOCIATED KINASE 1 (BAK1), and SCOOP-induced reactive oxygen species production; thus, confirming our *in silico* predictions. Collectively, in addition to revealing the elusive SCOOP-MIK2 binding mechanisms, our analytic pipeline combining phylogenomics, AI-based structural predictions, and experimental biochemical and physiological validation provides a blueprint for the elucidation of peptide ligand-receptor perception mechanisms.

**Significance statement:** This study presents a rapid and inexpensive alternative to classical structure-based approaches for resolving ligand-receptor binding mechanisms. It relies on a multilayered bioinformatic approach that leverages genomic data across diverse species in combination with AI-based structural modeling to identify true ligand and receptor homologues, and subsequently predict their binding mechanisms. *In silico* findings were validated by multiple experimental approaches, which investigated the effect of amino acid changes in the proposed binding pockets on ligand-binding, complex formation with a co-receptor essential for downstream signaling, and activation of downstream signaling. Our analysis combining evolutionary insights, *in silico* modeling and functional validation provides a framework for structure-function analysis of other peptide-receptor pairs, which could be easily implemented by most laboratories.
