## Supplementary material for "Leveraging co-evolutionary insights and AI-based structural modeling to unravel receptor-peptide ligand-binding mechanisms": Snoeck_SI: Snoeck_Dataset_S2_Synteny-Phylogeny.xlsx

### Sheet: Assemblies
Dataset S2: Overview of mined assemblies for locus analyses
Species	Source	Version
B. rapa	phytozome	FPsc v1.3
B. napa	ensembl	AST_PRJEB5043_v1
B. oleracea	phytozome	capitata v1.0
E. vesicaria	phytozome	v1.1
C. maritima	phytozome	v1.1
C. hispanica	phytozome	v1.1
S. alba	phytozome	v3.1
S. pinnata	phytozome	v1.1
C. amplexicaulis	phytozome	v1.1
I. tinctoria	phytozome	v1.1
M. perfoliatum	phytozome	v2.1
S. parvula	phytozome	v2.2
E. salsugineum	phytozome	v1.0
T. arvense	phytozome	v1.1
A. lyrata	phytozome	v2.1
A. halleri	phytozome	v2.1.0
A. thaliana	phytozome	Araport11
C. grandiflora	phytozome	v1.1
C. rubella	phytozome	v1.1
C. sativa	camregbase	/
M. maritima	phytozome	v1.1
B. stricta	phytozome	v1.2
A. linifolium	phytozome	v1.1
D. sophioides	phytozome	v1.1
R. islandica	phytozome	v1.1
L. sativum	phytozome	v1.1
Arabis alpina	NCBI	MPIPZ.v5
L. annua	phytozome	v1.1
I. amara	phytozome	v1.1
E. syriacum	phytozome	v1.1
D. strictus	phytozome	v2.1
A. arabicum	plantcode.cup.uni-freiburg.de/aetar_db/	v1.1
C. violaceae	phytozome	v2.1
C. papaya	phytozome	v0.4
T. cacao	phytozome	v2.1

### Sheet: SCOOP syntenic loci
Dataset S2: Overview of Arabidopsis anchor genes PROSCOOP loci
PROSCOOP	left anchor	right anchor	Arabidopsis SCOOP(s)
PROSCOOP50, 1-2, 4-12	AT5G44560.1	AT5g44590	AT5G44563.1, AT5G44565.2, AT5G44567.1, AT5G44568.1, AT5G44570.3,AT5G44572.1, AT5G44574.1, AT5G44575.1, AT5G44578.1, AT5G44580.1, AT5G44582.1, AT5G44585.1
PROSCOOP13-14	AT1G22882.1	AT1G22900.1	AT1G22885.2
PROSCOOP15	AT5G08750.5	AT5G08770.1	AT5G08760.1
PROSCOOP16,48-49	AT5G36890.1	AT5G36930.2	AT5G36907.1 , AT5G36920.1, AT5G36925.1
PROSCOOP17,36-40	AT1G65480.2	AT1G65520.1	AT1G65481.1, AT1G65484.1, AT1G65486.1, AT1G65490.1, AT1G65500.1, AT1G65510.1
PROSCOOP18	AT5G51460.3	AT5G51470.1	AT5G51465.1
PROSCOOP19	AT5G27760.1	AT5G27770.1	AT5G27765.1
PROSCOOP20,23,29	AT1G36390.1	AT1G36730.1	AT1G36640.1, AT1G36622.1, AT1G06983.1*
PROSCOOP21	AT2G24190.2	AT2G24200.1	AT2G24195.1
PROSCOOP22,34-35	AT1G54940.1	AT1G54960.1	AT1G54945, AT1G54957.1, AT1G54953.1
PROSCOOP24-27,42-43	AT3G13430.1	AT3G13440.1	AT3G02695.1*,AT3G13432.1, AT3G02705.1*, AT3G13433.1, AT3G13435.1, AT3G13437.2
PROSCOOP28	AT2G25290.4	AT2G25300.1	AT2G25297.2
PROSCOOP30	AT1G66240.1	AT1G66245.1	AT1G09785**
PROSCOOP31-33	AT1G24140.1	AT1G24150.1	AT1G24145.1 , AT1G24147.1, AT1G24148.1
PROSCOOP41	AT1G66430.1	AT1G66460.3	AT1G66465.1
PROSCOOP44-45	AT4G39600.1	AT4G39610.1	AT4G09885*, AT4G09895*
PROSCOOP46	AT4G20350.2	AT4G20380.8	AT4G20362
PROSCOOP47	AT5G36120.1	AT5G36130.1	AT5G36122
* annotated as non-coding RNA in Araport11
** annotated as novel transcribed region in Araport11

### Sheet: MIK2 syntenic loci
Dataset S2: Overview of contiguous INR loci (+ coordinates) and MIK2-orthologues
Species	MIK2-orthologue	Extracted region, Fig. 2A	left anchor II	left anchor	right anchor	right anchor II
B. rapa	Brara.C02577.1.p	A03:13030267..13072466 (42.2 Kb)	Brara.C02576.1.p	NA	Brara.C02579.1.p	NA
B. napa	CDY05028 = BnaC03g28260D	NA	CDY05025 = BnaC03g28230D	NA	CDY05032 = BnaC03g28300D	NA
B. oleracea	Bol025602	NA	Bol025600	NA	Bol025605	Bol005206
E. vesicaria	Eruve.0901s0001.1.p, Eruve.4614s0001.1.p	NA	NA	NA	NA	NA
C. maritima	Camar.1113s0001.1.p	NA	Camar.1113s0002.1.p	NA	NA	NA
C. hispanica	Crahi.0078s0007.1.p	NA	Crahi.0078s0008.1.p	NA	NA	NA
S. alba	Sialb.0014s0260.1, Sialb.0164s0044.1	scaffold_14:1163996..1263295 (99.3 Kb)	Sialb.0014s0259.1.p, Sialb.0164s0045.1.p	NA	Sialb.0014s0263.1.p, Sialb.0825s0014.1.p	NA
S. pinnata	Stapi.3984s0001.1	NA	NA	NA	NA	NA
C. amplexicaulis	Caamp.0028s0010.1.p	Caul_scaffold28:197207..332606 (135.4 Kb)	Caamp.0028s0007.1.p	Caamp.0028s0009.1.p	Caamp.0028s0011.1.p	Caamp.0028s0013.1.p
I. tinctoria	Isati.0473s0014.1.p	NA	NA	NA	Isati.0473s0013.2.p	Isati.0473s0004.1.p
M. perfoliatum	Myper.0011s1116.1	scaffold_11:3993133..4136239 (143.11 Kb)	Myper.0011s1125.1.p	Myper.0011s1118.1.p	Myper.0011s1115.1.p	Myper.0011s1112.1.p
S. parvula	Sp6g08910.1	NA	Sp6g08960.1	NA	Sp6g08900.1	Sp6g08810.1
E. salsugineum	Thhalv10028381m	NA	Thhalv10028555m	Thhalv10028569m	Thhalv10028793m	NA
T. arvense	Thlar.0191s0013.1	NA	NA	NA	Thlar.0191s0014.1.p	NA
A. lyrata	AL6G42660.t1	NA	AL6G42630.t1	AL6G42650.t1	NA	NA
A. halleri	Ah6G33270.1	NA	Ah6G33200.1	Ah6G33250.1	Ah6G33280.1/ Ah6G33310.1	Ah6G33400.1
A. thaliana	AT4G08850	Chr4:5614575..5728474 (113.9 Kb)	AT4G08810	AT4G08840.1	AT4G08870/ AT4g08900	AT4G08920
C. grandiflora	Cagra.11786s0009.1	NA	Cagra.11786s0006.1.p	Cagra.11786s0008.1.p	NA	NA
C. rubella	Carub.0006s2734.1	scaffold_6:12269046..12421903 (152.86 Kb)	Carub.0006s2731.1.p	Carub.0006s2733.1.p	Carub.0006s2736.1.p, Carub.0006s2738.1.p	Carub.0006s2751.1.p
C. sativa	Csa13g041890.1, Csa08g034810.1	NA	Csa13g041870, Csa08g034780, Csa02g023320	Csa13g041880, Csa08g034800, Csa02g023310	Csa13g041900, Csa08g034830, Csa02g023290	Csa13g041990, Csa08g034920, Csa02g023170
M. maritima	Mamar.0096s0092.1	NA	Mamar.0096s0088.1.p	Mamar.0096s0089.1.p	Mamar.0096s0093.1.p, Mamar.0096s0096.1.p	Mamar.0096s0098.1.p
B. stricta	Bostr.9686s0010.1	NA	Bostr.9686s0007.1.p	Bostr.9686s0009.1.p	Bostr.9686s0015.1.p	NA
A. linifolium	Alyli.0302s0006.1, Alyli.0054s0012.1 CDS	NA	Alyli.0302s0009.1.p	Alyli.0302s0007.1.p	Alyli.0054s0010.1.p	Alyli.0054s0002.1.p
D. sophioides	Desop.0062s0309.1	NA	Desop.0062s0310.1.p	NA	Desop.0062s0304.1.p	Desop.0062s0299.1.p
R. islandica	Roisl.0032s0053.1	Rori_scaffold32:572978..799620 (226.64 Kb)	Roisl.0032s0045.1.p	Roisl.0032s0047.1.p	Roisl.0032s0057.1.p	Roisl.0032s0062.1.p
L. sativum	Lesat.0072s0065.1	NA	Lesat.0072s0066.1.p	NA	Lesat.0072s0063.1.p	Lesat.0072s0061.1.p
Arabis alpina	KFK32111	CM002874.1[18725908..18791265]	KFK32112.1	NA	KFK32106.1	KFK32104.1
L. annua	Luann.0069s0045.1	NA	Luann.0069s0044.1.p	NA	NA	Luann.0069s0050.1.p
I. amara	Ibeam.3192s0007.1.p, Ibeam.3394s0003.1	NA	NA	Ibeam.3192s0006.1.p, Ibeam.3394s0004.1.p	Ibeam.3192s0009.1.p	NA
E. syriacum	Eusyr.0135s0078.1.p	NA	NA	NA	NA	NA
D. strictus	Distr.0011s35800.1.p	NA	NA	NA	NA	NA
A. arabicum	Aa31LG9G14600	LG-9:9016400..9040599 (24.2 Kb)	Aa31LG9G14580	Aa31LG9G14590	Aa31LG9G14610	Aa31LG9G14620
C. violaceae	Clevi.0007s1838	scaffold_7:4800980..4863969 (62.99 Kb)	NA	Clevi.0007s1841.1.p	NA	Clevi.0007s1832.1.p
C. papaya	NA	supercontig_36:991007..1062107 (71.1 Kb)	NA	evm.model.supercontig_36.125	NA	evm.model.supercontig_36.135
T. cacao	Thecc_08G107800	Chromosome_8:5293025..5414911 (121.89 Kb)	NA	Thecc.08G108200.1.p	NA	Thecc.08G106300.1.p
